# Integrative analysis reveals therapeutic potential of pyrvinium pamoate in Merkel cell carcinoma

**DOI:** 10.1101/2023.11.01.565218

**Authors:** Jiawen Yang, James T. Lim, Paul Victor, Marcelo G. Corona, Chen Chen, Hunain Khawaja, Qiong Pan, Gillian D. Paine-Murrieta, Rick G. Schnellmann, Denise J. Roe, Prafulla C. Gokhale, James A. DeCaprio, Megha Padi

## Abstract

Merkel Cell Carcinoma (MCC) is an aggressive neuroendocrine cutaneous malignancy arising from either ultraviolet-induced mutagenesis or Merkel cell polyomavirus (MCPyV) integration. Despite extensive research, our understanding of the molecular mechanisms driving the transition from normal cells to MCC remains limited. To address this knowledge gap, we assessed the impact of inducible MCPyV T antigens on normal human fibroblasts by performing RNA sequencing. Our data uncovered changes in expression and regulation of Wnt signaling pathway members. Building on this observation, we bioinformatically evaluated various Wnt pathway perturbagens for their ability to reverse the MCC gene expression signature and identified pyrvinium pamoate, an FDA-approved anthelminthic drug known for its anti-tumor activity in other cancers. Leveraging transcriptomic, network, and molecular analyses, we found that pyrvinium targets multiple MCC vulnerabilities. Pyrvinium not only reverses the neuroendocrine features of MCC by modulating canonical and non-canonical Wnt signaling but also inhibits cancer cell growth by activating p53-mediated apoptosis, disrupting mitochondrial function, and inducing endoplasmic reticulum stress. Finally, we demonstrated that pyrvinium reduces tumor growth in an MCC mouse xenograft model. These findings offer a new understanding of the role of Wnt signaling in MCC and highlight the utility of pyrvinium as a potential treatment for MCC.
