## Supplemental Spreadsheet 7 for "Integrative analysis reveals therapeutic potential of pyrvinium pamoate in Merkel cell carcinoma"

### Sheet: MCC1000 genes
	MCC_score
CHRNA3	6.54412
RIMS2	6.54303
GNG4	6.53382
SOX2	6.52623
PPM1E	6.5222
INA	6.52062
NEFM	6.50396
SNAP25	6.49906
BEX1	6.498
FEN1	6.49259
ADCY1	6.48987
DPYSL5	6.48239
GFI1	6.48122
INSM1	6.48027
SCG3	6.47939
ELAVL2	6.47206
ELAVL4	6.46794
NAPB	6.4673
LRP8	6.45973
DPYSL4	6.45906
KCNH6	6.45456
MCM6	6.44636
CELSR3	6.44443
ENO2	6.44036
ASPHD1	6.4396
RUNDC3A	6.43506
SYT13	6.43449
CDH2	6.42723
RNF157	6.4235
ASRGL1	6.42322
KCNC1	6.41595
NEFH	6.41321
COL9A2	6.412
RASD2	6.41123
CNTN2	6.40919
SYT1	6.40824
PARP1	6.40758
GDAP1	6.40447
UBE2S	6.39906
MPHOSPH9	6.39873
SEPTIN3	6.39594
RBFOX1	6.3936
LHX3	6.39246
SLC20A1	6.39187
NRXN3	6.39105
GPRIN1	6.39039
PAFAH1B3	6.3895
MCM2	6.38645
CDCA5	6.38464
STMN1	6.38246
FANCI	6.38245
NETO2	6.37992
TMEM178B	6.37787
CDKN2A	6.37519
NRSN1	6.37506
BUB1B	6.3746
RNASEH2A	6.37354
MARCKSL1	6.37169
SBK1	6.37107
CCNE2	6.36997
TYMS	6.36813
CCP110	6.36759
SPSB4	6.36708
APLP1	6.36685
MYEF2	6.36675
HES6	6.3665
ISL1	6.36555
FGF12	6.36385
MTHFD2	6.36274
CAMK4	6.36209
TMEM121B	6.36197
MLLT11	6.35719
CENPV	6.35694
DPY19L2P2	6.35516
GINS2	6.35217
DTL	6.34752
E2F7	6.34743
LONRF2	6.34668
MAP7D2	6.34533
KIF5C	6.34119
MYO15A	6.34011
DYNLT1	6.33515
MIAT	6.33493
LINC00205	6.33322
CENPO	6.33258
MYT1	6.33227
SOX12	6.3299
RHBDL3	6.32918
SH3GL2	6.32873
MDC1	6.3287
CDC45	6.32646
CYFIP2	6.32035
PCLO	6.31831
CRYBA2	6.31241
TBC1D30	6.30918
NHLH1	6.30887
ABI2	6.30812
TIMELESS	6.30601
SEZ6L	6.30575
HNRNPL	6.30423
PHF21B	6.30378
EFR3B	6.30224
NCAPG	6.30139
E2F3	6.30123
TMEM108	6.301
JPT1	6.30084
PPM1G	6.30034
POU4F1	6.29928
CACNA2D2	6.2971
NUP210	6.29631
CCNE1	6.29503
UBE2T	6.29486
ADD2	6.29484
ACTL6B	6.29453
DDX25	6.29433
DGKD	6.29349
CELF4	6.29239
RAB26	6.29219
HMGN2	6.29032
RRM2	6.28978
DNAJC6	6.28901
CBX2	6.28746
AP3D1	6.28209
ESPL1	6.28193
TRIP13	6.28144
NCAPG2	6.28096
BRIP1	6.27864
CDK5R1	6.27857
DEPDC1	6.27784
NEK2	6.27681
NIM1K	6.27628
CDC25A	6.27321
CTPS1	6.27022
LPCAT1	6.26855
DACH2	6.2681
ONECUT2	6.26715
FOXM1	6.26711
CDC6	6.26518
BUB1	6.26306
NEXMIF	6.26255
DIRAS1	6.26193
UNC80	6.25908
LBR	6.25898
TCEAL2	6.25888
SEL1L3	6.25884
FIGNL1	6.25882
AURKA	6.25809
SCAMP5	6.25793
ZWINT	6.25479
TMEM74	6.25456
DLGAP5	6.25449
FSD1	6.25339
CRMP1	6.2526
CDC7	6.25159
MANEAL	6.25118
HJURP	6.25058
SPECC1L	6.25044
GINS1	6.2479
TMED8	6.2464
LIG1	6.24613
NRCAM	6.24578
NAA40	6.24548
TMEM206	6.24475
PCNT	6.24291
MDK	6.24225
NUF2	6.24096
PLEKHA6	6.24039
CHGB	6.23771
H2AFX	6.23689
MCM10	6.23647
NEFL	6.23559
MKI67	6.23537
KIF4A	6.23444
DUT	6.23435
FZD3	6.23391
CHRNA1	6.23366
SNRPG	6.23105
UBE2C	6.23104
KIF20A	6.23074
DTYMK	6.23016
GTSE1	6.2294
STX1A	6.22937
UHRF1	6.22854
DUSP26	6.2285
TRMT5	6.22826
FBXO5	6.22823
TNIK	6.22789
KNL1	6.22698
HSBP1	6.22487
DDX39A	6.224
ALYREF	6.22228
PRR3	6.22203
FAM184A	6.22108
KIF14	6.22101
BRINP1	6.2205
STMN3	6.2203
OLFM1	6.22019
LYSMD2	6.21992
EEF1A2	6.21945
CENPE	6.21777
KCNQ3	6.21619
TBP	6.21609
GPR158	6.21505
SKA2	6.21452
ATF5	6.21417
RMI1	6.21331
STXBP5L	6.21205
ATP8A1	6.21159
MCM4	6.21151
GPR173	6.20995
CKS2	6.20982
SOWAHA	6.20891
KCNMB2	6.20855
RBM24	6.20589
GPR137C	6.20513
CENPM	6.20511
SEZ6L2	6.20385
SRSF12	6.20354
UCHL1	6.20312
JPH1	6.20147
MESP1	6.20129
SPAG5	6.20096
TIGD3	6.19932
CCNB1	6.19931
RFC4	6.19886
BAZ1B	6.19876
PAX5	6.19858
ST8SIA3	6.19847
KCNMA1	6.19832
RTL6	6.19829
DNA2	6.19773
CECR2	6.19733
ATRNL1	6.19564
CABLES2	6.19536
MCM7	6.19515
ELOVL2	6.19334
UNC13A	6.19297
PASK	6.19242
POLE	6.19235
BIRC5	6.19203
DNMT3A	6.1907
HEPACAM2	6.18973
PHYHIPL	6.18791
RAB15	6.18703
MPPED2	6.18566
CHN1	6.18549
FMN2	6.18513
NAT14	6.18442
LHFPL4	6.18426
DCX	6.18382
BEND5	6.1833
IGF2BP3	6.18179
RAD51AP1	6.18159
EEF1E1	6.18048
NUP62CL	6.18031
REXO5	6.17961
AMER2	6.17822
NDC80	6.17757
FNDC5	6.1775
BCL2L11	6.17598
DISP2	6.17409
CCNB2	6.1736
SHC2	6.17218
POU4F3	6.17103
UHRF1BP1	6.17067
ZNF678	6.16915
SLIT1	6.16811
PATZ1	6.16779
YPEL1	6.16697
MELK	6.16685
WDR54	6.16659
ANO5	6.16656
CACNA1A	6.16639
IGFBPL1	6.16586
PRR11	6.16526
PIMREG	6.16498
KIF18B	6.16451
CHST9	6.16359
NOL4L	6.1628
FAXC	6.16268
TOP2A	6.16155
KNTC1	6.15937
DNAAF3	6.15905
BEX2	6.15879
CHGA	6.15749
ATP2B2	6.15709
BEX3	6.15687
PRTFDC1	6.1555
SVOP	6.15508
FBXO41	6.15493
CPLX1	6.15479
DIAPH3	6.15291
APBA2	6.15205
TBC1D24	6.15157
CDH24	6.14626
SSX2IP	6.14599
ORC6	6.1431
TTLL7	6.1429
MYBL2	6.14043
ASF1B	6.13686
CBX3	6.1349
PRC1	6.13395
CACNA1B	6.13371
TBC1D31	6.13175
CDCA8	6.13117
NPTXR	6.12843
TCF19	6.12737
TMEM132A	6.12736
FSD1L	6.12476
FBLL1	6.12415
NOL4	6.12319
TOP3A	6.12296
SMC4	6.12256
SYT4	6.12233
E2F1	6.12213
QSOX2	6.12183
RABL6	6.12144
KCNN2	6.11992
ORAI2	6.11891
ROGDI	6.1189
AP3B2	6.11881
PAQR4	6.11822
UNC5A	6.11707
SALL2	6.117
ELAVL3	6.11671
TMEM198	6.11648
FAM155B	6.11577
POLD3	6.11525
PHC2	6.11486
NARF	6.11112
PLEKHG4B	6.11097
ASTN2	6.11037
OTUD3	6.10627
XPO6	6.10549
RTTN	6.10449
MYBL1	6.09947
OIP5	6.0993
CACNB3	6.09875
DONSON	6.09793
ILDR2	6.09781
ACVR2B	6.09469
ODC1	6.09379
CCNA2	6.09368
NEIL3	6.09254
NLK	6.09241
PCP4	6.09211
PTTG1	6.09171
CSNK1G2	6.0913
DPP10	6.09
POLE2	6.08917
ANK1	6.08708
TBCB	6.08627
GJC1	6.08338
ARNT2	6.08296
CAMK2N2	6.08277
SULT4A1	6.08175
SNRPE	6.08094
TOR2A	6.08073
RAD51C	6.07931
FAM222A	6.07903
RFPL1S	6.07839
FLJ42351	6.07562
FLJ37453	6.07468
WASF1	6.07435
SCN8A	6.07057
UCP2	6.07034
TMPO	6.06937
PSMC3IP	6.06917
CHST8	6.06763
DHFR	6.06694
CASKIN1	6.06687
RAD54B	6.06653
HMMR	6.06497
SLC25A19	6.06263
TMEM120B	6.06227
CLSPN	6.06177
CDKN2C	6.06152
KIF26A	6.06118
NCAPH	6.06085
TCERG1L	6.06059
RAB3IP	6.06008
LMNB2	6.05907
TENM4	6.05657
MEX3A	6.0563
SMKR1	6.05598
TRIM37	6.05535
CADPS	6.05419
TACC3	6.05322
TANC2	6.05311
CHD2	6.05284
UNC79	6.05162
TPBGL	6.05137
PCNA	6.05
KPTN	6.04983
FANCL	6.04767
EIF5B	6.04611
FBXL16	6.04581
NCAM1	6.04542
CARHSP1	6.04483
ATP6V0E2	6.04476
FANCC	6.04459
SOX11	6.04353
CEP85	6.04278
NEURL1	6.04147
URB2	6.03729
PSRC1	6.03673
CACNA1D	6.03566
PRKCA	6.03514
METTL4	6.03214
MAP1S	6.03123
ZNF324	6.03029
CHAF1A	6.0296
KIF18A	6.02899
PLEKHG4	6.02839
EIF4EBP1	6.02805
KIF2C	6.02741
GABRB3	6.02665
SATB1	6.02498
CSRNP3	6.0228
FCHSD2	6.02049
SNRNP25	6.01968
EZH2	6.01967
ASPM	6.01935
PAX6	6.01882
MCM5	6.01718
RBM38	6.01669
CCDC15	6.01669
RMI2	6.01658
KSR2	6.01652
SUGP2	6.01585
CENPK	6.01565
CEP78	6.01563
NINL	6.01499
CCDC88C	6.01496
TRO	6.01406
BAHCC1	6.01264
CENPX	6.01203
GNAO1	6.01171
RAB36	6.01158
CDC20	6.0103
WDHD1	6.01014
DLX4	6.00972
TXNRD1	6.0073
CKAP2L	6.00721
PARD6A	6.00643
WDR34	6.00603
NT5DC3	6.00511
PRR36	6.00437
ZNF711	6.00329
MYL6B	6.00255
SPC25	6.00203
B4GALT6	6.00059
HDAC9	6.00039
C9orf40	5.9998
NREP	5.99905
CABP7	5.99891
ZNF605	5.99791
TTC28-AS1	5.99716
PGM2L1	5.99623
ZNF48	5.9961
ASH1L-AS1	5.99582
TMEM136	5.99504
TMEM151B	5.99379
ZDBF2	5.99362
TPX2	5.99302
EPB41	5.99049
NCAPH2	5.98918
LOXL3	5.98912
ZNF550	5.98898
CDC25B	5.98865
GOLGA2P5	5.98826
CBFA2T3	5.98687
CEP55	5.98568
METTL21A	5.98175
KCNJ4	5.98106
ZNF569	5.98084
KIAA0895L	5.97997
SLC17A6	5.97995
CDK19	5.9796
SDC3	5.97937
XPOT	5.97886
TTK	5.97866
GRIN2D	5.97841
HAUS5	5.97683
SLC35D3	5.97659
CALN1	5.97659
PSMG3	5.97655
FAM78B	5.97621
TOX	5.97612
FAM216A	5.97588
PEX5L	5.97544
ZSCAN16-AS1	5.97469
GPSM1	5.97445
SLIRP	5.97374
YEATS2	5.97315
DTX3	5.97304
COQ10A	5.97168
ZNF519	5.97151
RCOR2	5.97149
WDR76	5.97044
ALDH3A1	-5.84778
DCN	-5.85138
TPSB2	-5.85204
ZBTB7C	-5.85481
CEBPA	-5.85642
TMEM79	-5.8573
RAB3D	-5.85834
ACKR4	-5.85916
CDC14B	-5.85935
PPTC7	-5.86046
LYPD3	-5.86062
EPHB3	-5.86104
LIPH	-5.86203
ACADL	-5.86251
CROT	-5.86276
MALAT1	-5.86307
ALDH2	-5.86314
MAP3K2	-5.86371
SPRY1	-5.86378
APOD	-5.86435
WDR1	-5.86612
TWF1	-5.86639
OMD	-5.86707
FGFR2	-5.86736
DSG3	-5.86929
CHP1	-5.87071
ADGRG6	-5.87141
LPAR5	-5.8731
THRSP	-5.87374
LYVE1	-5.87388
ARFIP1	-5.8748
CNTN1	-5.87497
F10	-5.875
NR3C1	-5.87514
ADTRP	-5.87538
MASP1	-5.87651
FCF1	-5.87695
ITGB5	-5.87711
EGLN3	-5.87813
SDR9C7	-5.87896
LGALSL	-5.8791
ANXA2P2	-5.87924
PTPN12	-5.88142
ANXA3	-5.8825
CLDN23	-5.88274
MFAP5	-5.88378
GAS7	-5.88531
SRPRA	-5.88537
CAPN3	-5.88539
FNDC3A	-5.88643
CD82	-5.88649
TNS4	-5.8866
SCYL2	-5.88676
CTTNBP2NL	-5.88775
MIR100HG	-5.88786
EHF	-5.88831
FGFBP1	-5.8886
TRAM1	-5.88861
PRRX2	-5.88865
SVEP1	-5.89043
ARHGEF37	-5.89065
KLK5	-5.89088
TMEM45B	-5.89105
DGKA	-5.8911
OSR1	-5.89326
RNF227	-5.89414
DDR2	-5.89458
PPP1R14C	-5.89646
DES	-5.89697
GDPD2	-5.89936
CLCA2	-5.89944
TRPS1	-5.89975
AHNAK	-5.90005
RETSAT	-5.90062
FAT2	-5.9014
TLR3	-5.90229
RNH1	-5.90386
TNFRSF19	-5.90463
PLEKHG1	-5.90735
FAM107A	-5.90865
REST	-5.9107
SLIT3	-5.91149
MFN2	-5.91267
SYPL1	-5.9128
EFEMP1	-5.91478
MGST2	-5.91568
PCDH7	-5.91709
LPAR6	-5.91853
TMEM30A	-5.92016
NECTIN4	-5.92032
LAD1	-5.92041
LINC00520	-5.92131
PICALM	-5.92369
SELENOP	-5.92376
ACTG2	-5.92533
JAK1	-5.92564
STYX	-5.92573
FRMD4B	-5.92595
DNMBP	-5.92643
DNAJB4	-5.92647
NOTCH2NLA	-5.92655
HPGD	-5.92682
PON2	-5.92747
LYPD5	-5.92794
CAB39L	-5.9297
SPTLC3	-5.92998
SOD3	-5.93058
TPSAB1	-5.93116
CAMSAP2	-5.9323
RAPH1	-5.93243
CLMP	-5.9326
TSPAN31	-5.93309
TGM5	-5.93392
IGFL2	-5.9341
KIF16B	-5.9344
EVPL	-5.93449
HSPB8	-5.93455
MAPKAP1	-5.93471
BTC	-5.93775
SPINK5	-5.93841
INPP5A	-5.93995
PDGFRA	-5.9401
DAB2	-5.94073
CD59	-5.94153
SMAGP	-5.94246
CGNL1	-5.94273
RNF39	-5.94311
PDZK1IP1	-5.94393
P3H2	-5.94418
MYOF	-5.9448
GPR157	-5.94621
LINC01279	-5.94646
TXNIP	-5.94706
LRP10	-5.94759
SOX9	-5.94781
SBSN	-5.94789
SGMS2	-5.94832
ME1	-5.94917
ZNF750	-5.94922
BAIAP2	-5.94995
CNGA1	-5.95024
PPP2R5A	-5.95141
CST6	-5.9516
POU2F3	-5.95179
PLXDC2	-5.95231
TMPRSS13	-5.95329
PSEN1	-5.95501
ADAM9	-5.95525
GAN	-5.95598
EDDM13	-5.95704
KLK8	-5.95728
EPHX2	-5.95993
ASAP3	-5.96019
ITGA2	-5.96095
IL1R2	-5.96138
IL18	-5.96165
CD55	-5.96208
OSR2	-5.96333
DNAJC3	-5.96371
LCE1B	-5.96387
LANCL1	-5.96448
PTGIS	-5.96451
GATM	-5.96794
LOC101927164	-5.96927
MAPK14	-5.96946
GREM2	-5.9701
PTGER3	-5.97068
KLC3	-5.97181
EPS8L1	-5.97259
STARD5	-5.97272
IFFO2	-5.97318
TCF7L2	-5.97328
CALML5	-5.9738
ADRB2	-5.97385
PMP22	-5.97437
WWTR1	-5.97497
RAB5A	-5.97802
PRSS3	-5.97812
RNF141	-5.97912
MRGPRF	-5.97921
KRT1	-5.97936
FABP7	-5.97979
WNT2B	-5.98121
YAP1	-5.98308
PPP1R13L	-5.98388
CAT	-5.98436
PLAC9	-5.98544
C19orf33	-5.98653
AOX1	-5.98662
VSNL1	-5.98748
PLCD1	-5.98778
FBLN5	-5.98811
ECM2	-5.98846
CTSV	-5.98871
KLK10	-5.98911
OVOL1	-5.9892
EPPK1	-5.9899
EDN1	-5.99066
KRT15	-5.99087
RNASE7	-5.99159
SP1	-5.99172
PSORS1C2	-5.992
JDP2	-5.99235
BAG3	-5.99546
FAM83B	-5.99583
GRHL3	-5.99639
KRT80	-5.99723
IDE	-5.99752
ARG1	-5.99914
ATP2C2	-5.99963
IL1RAP	-6.00008
CCND1	-6.00011
ZDHHC5	-6.00103
SEMA3G	-6.00163
SNED1	-6.00336
EREG	-6.00382
CWH43	-6.00546
MEDAG	-6.00563
ACPP	-6.00567
IL17RD	-6.00597
HSPB2	-6.00626
LY6D	-6.00649
KIF1C	-6.00893
LPAR1	-6.00919
DDX42	-6.00925
RAB38	-6.00966
ASPRV1	-6.01077
BPIFC	-6.01141
LYNX1	-6.01201
NTN4	-6.01377
SCUBE2	-6.01455
TACSTD2	-6.01496
HS3ST6	-6.01588
CPQ	-6.01841
SLC9A9	-6.01849
ANKRD35	-6.02019
SLC25A43	-6.0203
SOWAHC	-6.02077
QSOX1	-6.02123
CLIC3	-6.02221
GXYLT2	-6.02369
BACE2	-6.02584
RARG	-6.02605
THBD	-6.02633
MITF	-6.02731
CPNE3	-6.02844
PROS1	-6.02962
ZFP36L1	-6.02966
HCAR3	-6.03008
CHMP4C	-6.03057
CAV2	-6.03226
AQP9	-6.03322
CLU	-6.03452
JAG1	-6.03516
PSD4	-6.03537
FLG	-6.03826
XG	-6.03966
TMOD3	-6.04031
WIF1	-6.04127
ITPRID2	-6.04147
AVPI1	-6.045
UBE2H	-6.04614
INAVA	-6.0486
RALB	-6.04944
ABCA12	-6.04957
CILP	-6.04967
PLN	-6.05005
MLANA	-6.05088
CES1	-6.05092
EPHX3	-6.05094
HOPX	-6.05144
PTGES	-6.05366
METRNL	-6.05526
GJB5	-6.05566
MID2	-6.05719
CD46	-6.05842
PIK3R1	-6.06052
GSTM5	-6.06081
COPA	-6.06153
CCDC6	-6.06306
TPD52L1	-6.06327
ATP1A2	-6.06441
MAPK1	-6.06497
SLC46A2	-6.06503
RAB7B	-6.0659
RORA	-6.06758
EGR3	-6.06778
CCBE1	-6.06941
CD207	-6.0701
SNX21	-6.07197
COBLL1	-6.07382
FLG2	-6.07565
PSAPL1	-6.07637
ERBB2	-6.07808
C1S	-6.07834
ACER1	-6.07927
CPED1	-6.07963
AZGP1	-6.08146
TMEM159	-6.08165
CP	-6.08214
AKR1C3	-6.08218
TYRP1	-6.08645
CCN5	-6.08891
FGD4	-6.09036
ERLIN1	-6.09117
CDSN	-6.09239
PTPN21	-6.09328
CAPNS2	-6.09346
CCN3	-6.09519
PAMR1	-6.09645
TM4SF1	-6.09701
HIPK3	-6.09707
PRRG4	-6.09738
PPARGC1A	-6.09831
ITGA6	-6.09832
COL17A1	-6.09886
LOR	-6.09979
LINC00302	-6.10006
DSTYK	-6.10098
KY	-6.10198
C6orf132	-6.10226
PLCD3	-6.10239
LPP	-6.10361
BCL6	-6.10477
KRT10	-6.10706
VIT	-6.10764
DST	-6.10848
SLURP1	-6.10854
MBNL2	-6.10862
KLK7	-6.10863
SCGB2A2	-6.1087
FAM83C	-6.10988
ANGPTL1	-6.11019
PLA2G4A	-6.11079
TPRG1	-6.11192
AADACL2	-6.11484
CAST	-6.11526
LMOD1	-6.11594
DMKN	-6.11621
GSN	-6.11644
HPGDS	-6.11803
SLC39A2	-6.12048
PRELP	-6.12066
EPB41L4B	-6.12119
CRCT1	-6.12126
ALDH3B2	-6.12349
PTK6	-6.12439
EFCAB14	-6.12713
CA6	-6.13057
TGM3	-6.13178
PAFAH1B1	-6.13255
PDLIM5	-6.13438
SLAIN2	-6.13844
F3	-6.13897
THRB	-6.14016
FOXP2	-6.1405
PLEKHF2	-6.14192
MUCL1	-6.14374
CYBRD1	-6.1458
SDR16C5	-6.1459
CPA3	-6.14606
IL6ST	-6.1469
LRRN4CL	-6.14697
DKK2	-6.14762
PPL	-6.14778
MPZL1	-6.14822
GSTA3	-6.14884
CDH19	-6.14992
MAF	-6.15002
CXADR	-6.15006
GAL3ST4	-6.15069
WLS	-6.15087
KRT2	-6.1515
CDV3	-6.15205
SH3D19	-6.15255
SNAP23	-6.15277
UTRN	-6.1538
TGFBR3	-6.15462
SEC61A1	-6.15595
F2RL1	-6.1573
PRNP	-6.15891
DSG1	-6.15968
TENT5B	-6.16054
LAMB4	-6.16208
SOSTDC1	-6.16278
PPP2R3A	-6.16292
MFAP3L	-6.16345
ABCA8	-6.16423
DSC3	-6.16447
MAOA	-6.16505
GRTP1	-6.16603
PPP1R3B	-6.16723
IGFBP6	-6.16838
CD1A	-6.16885
RXRA	-6.16951
CD164	-6.17046
WFDC5	-6.17082
CLCA4	-6.17153
GATA3	-6.17258
RAI2	-6.17347
PLPP3	-6.17385
LCE2B	-6.17428
NUPR1	-6.1743
CERS3	-6.17627
C1orf68	-6.17781
SLMAP	-6.17783
DENND2C	-6.17844
PDGFRL	-6.1796
GRHL1	-6.1811
GJB3	-6.18189
AKR1C1	-6.1824
C5orf46	-6.18268
YBX3	-6.18442
KLF8	-6.18458
EXPH5	-6.18539
NIPAL4	-6.18612
ENDOU	-6.18749
FCER1A	-6.18902
CCL27	-6.19022
VAV3	-6.19029
CTSG	-6.19239
MAMDC2	-6.19372
ISM1	-6.19779
C2CD2	-6.20028
SYNPO2	-6.20127
PLP1	-6.20139
IL37	-6.20742
KLF4	-6.20862
NPY1R	-6.20952
IL20RB	-6.21056
LY6G6C	-6.21139
DSC1	-6.21685
PLLP	-6.21761
BBOX1	-6.21931
GPR87	-6.22061
BCHE	-6.22354
AKR1C2	-6.22535
AHCYL2	-6.22739
CLDN1	-6.22902
GHR	-6.22922
NXT2	-6.23139
CRYAB	-6.2334
PIK3C2G	-6.24006
ADH1B	-6.24309
DCT	-6.24317
RHBDF1	-6.24348
KRT23	-6.24426
PIK3C2A	-6.24652
DCD	-6.24743
IL20RA	-6.24799
UFM1	-6.24936
POF1B	-6.25064
TSPAN8	-6.25169
SERPINB7	-6.25354
PLSCR4	-6.25597
PIP	-6.25815
MATN2	-6.26266
SERPINB2	-6.26297
NDRG2	-6.26377
CAVIN2	-6.26597
ANO10	-6.26681
EGFR	-6.26984
KRT77	-6.26986
LINC01133	-6.27078
AQP1	-6.27154
CA12	-6.27334
PROM2	-6.27404
C1orf116	-6.27519
PTPN13	-6.27626
FAXDC2	-6.27685
TP63	-6.27721
AGTR1	-6.28234
UEVLD	-6.28434
PLA2R1	-6.2856
MPP7	-6.28587
CLDN8	-6.29164
MUC15	-6.30403
NTRK2	-6.30994
PTGFR	-6.31129
SERPINA12	-6.31379
CFD	-6.31468
KLF3	-6.32129
TRAF3IP2	-6.32322
MYH11	-6.3262
SLC7A2	-6.3279
CHP2	-6.33015
SCEL	-6.33909
SCARA5	-6.341
BNIPL	-6.34138
LRIG3	-6.34268
RNASE4	-6.34488
CNN1	-6.3566
CTNNA1	-6.36242
KLF5	-6.37667
NOTCH2	-6.39108
CYP4F12	-6.39882
GULP1	-6.4052
SEPTIN10	-6.44519
ANG	-6.45096
PALMD	-6.45943
