## Supplemental Spreadsheet 8 for "Integrative analysis reveals therapeutic potential of pyrvinium pamoate in Merkel cell carcinoma"

### Sheet: Figure 5E
	WaGa CTRL	WaGa Pyr 1uM	MKL-1 CTRL	MKL-1 Pyr 1uM	MS-1 CTRL	MS-1 Pyr 1uM	MKL-2 CTRL	MKL-2 pyr 1uM
WNT5A/B	0.236	0.366	0.259	0.375	0.731	0.873	0.166	0.229
GAPDH	78.3	57.8	43.5	30.2	33.1	22	20.2	18.7
relative WNT5A/B	0.00301405	0.00633218	0.00595402	0.0124172	0.0220846	0.0396818	0.00821782	0.012246
relative to control	1	2.10089	1	2.08552	1	1.79681	1	1.49017
	WaGa CTRL	WaGa Pyr 1uM	MKL-2 CTRL	MKL-2 Pyr 1uM	MS-1 CTRL	MS-1 Pyr 1uM	MKL-1 CTRL	MKL-1 pyr 1uM
WNT5A/B	2.07	2.71	0.213	0.427	1.99	1.8	1.85	3.79
GAPDH	61.8	46.4	35.7	33.1	62.5	39	49	46.7
relative WNT5A/B	0.0334951	0.0584052	0.00596639	0.0129003	0.03184	0.0461538	0.0377551	0.0811563
relative to control	1	1.74369	1	2.16216	1	1.44956	1	2.14955
	WaGa CTRL	WaGa Pyr 1uM	MKL-2 CTRL	MKL-2 Pyr 1uM	MS-1 CTRL	MS-1 Pyr 1uM	MKL-1 CTRL	MKL-1 pyr 1uM
WNT5A/B	0.892	1.16	0.227	0.444	0.282	0.244	0.864	0.66
GAPDH	7.85	7.08	4.21	4.33	2.94	1.44	7.34	5.32
relative WNT5A/B	0.113631	0.163842	0.0539192	0.10254	0.0959184	0.169444	0.117711	0.12406
relative to control	1	1.44188	1	1.90174	1	1.76655	1	1.05394

### Sheet: Figure 5D
	CTRL	siCTRL	siTCF7-1	siTCF7-2	siTCF3-1	siTCF3-2
ATOH1	43.6	43.8	28.8	26.1	14.8	3.84
SOX2	2.72	2.78	2.28	2.09	1.32	0.341
TCF7	1.16	0.777	0.185	0.124	0.457	0.161
GFP	0.0727	0.0389	0.0315	0.0414	0.00223	0
GAPDH	7.2	7.26	6.34	6.99	5.19	2.91
relative ATOH1	6.05556	6.03306	4.54259	3.73391	2.85164	1.31959
ATOH1 levels to siCTRL		1	0.752949	0.618908	0.472669	0.218726
relative SOX2	0.377778	0.38292	0.359621	0.298999	0.254335	0.117182
SOX2 levels to siCTRL		1	0.939155	0.780838	0.664199	0.306022
relative TCF7	0.161111	0.107025	0.0291798	0.0177396	0.0880539	0.0553265
TCF7 levels to siCTRL		1	0.272645	0.165753	0.822743	0.51695
relative GFP	0.0100972	0.00535813	0.00496845	0.00592275	0.000429672	0
GFP levels to siCTRL		1	0.927274	1.10538	0.0801908	0
	CTRL	siCTRL	siTCF7-1	siTCF7-2	siTCF3-1	siTCF3-2
ATOH1	26.6	9.33	6.15	12.2	6.69	6.79
SOX2	3.28	1.22	0.885	1.19	0.678	1.45
TCF7	0.889	0.298	0.0674	0.0389	0.209	0.133
GFP	0.0363	0.016	0.00693	0.0188	0.00863	0.0125
GAPDH	28.6	19.8	16.8	22.2	17.4	20.7
relative ATOH1	0.93007	0.471212	0.366071	0.54955	0.384483	0.328019
ATOH1 levels to siCTRL		1	0.776872	1.16625	0.815944	0.696118
relative SOX2	0.114685	0.0616162	0.0526786	0.0536036	0.0389655	0.0700483
SOX2 levels to siCTRL		1	0.854947	0.86996	0.632391	1.13685
relative TCF7	0.0310839	0.0150505	0.0040119	0.00175225	0.0120115	0.00642512
TCF7 levels to siCTRL		1	0.266563	0.116425	0.798079	0.426904
relative GFP	0.00126923	0.000808081	0.0004125	0.000846847	0.000495977	0.000603865
GFP levels to siCTRL		1	0.510469	1.04797	0.613772	0.747283

### Sheet: Figure 5G
	Control	WNT5B recombinent protein treated
beta-catenin	3.09	2.69
WNT5B	0.501	1.35
ATOH1	7.08	4.37
SOX2	7.36	4.66
GFP	7.59	4.8
GAPDH	0.916	0.75
relative CTNNB1	3.37336	3.58667
CTNNB1 levels to control	1	1.06323
relative WNT5B	0.546943	1.8
WNT5B levels to control	1	3.29102
relative ATOH1	7.72926	5.82667
ATOH1 levels to control	1	0.753846
relative SOX2	8.03493	6.21333
SOX2 levels to control	1	0.77329
relative GFP	8.28603	6.4
GFP levels to control	1	0.772385
	Control	WNT5B recombinent protein treated
beta-catenin	7.49	7.55
WNT5B	0.296	3.84
ATOH1	111	74.8
SOX2	5.27	4.32
GFP	0.24	0.162
GAPDH	1.01	0.957
relative CTNNB1	7.41584	7.88924
CTNNB1 levels to control	1	1.06384
relative WNT5B	0.293069	4.01254
WNT5B levels to control	1	13.6914
relative ATOH1	109.901	78.1609
ATOH1 levels to control	1	0.711194
relative SOX2	5.21782	4.51411
SOX2 levels to control	1	0.865132
relative GFP	0.237624	0.169279
GFP levels to control	1	0.712382

### Sheet: Figure 5H
	dox-	dox+12h	dox+24h	dox+48h
WNT5B	1.14	45.7	52.5	59.9
ATOH1	50.8	48.9	51.6	47.1
SOX2	21.8	21.2	20.6	17.3
GAPDH	18.6	18.3	18.4	20.7
relative WNT5B	0.0612903	2.49727	2.85326	2.89372
WNT5B levels to DOX- control	1	40.7449	46.5532	47.2133
relative ATOH1	2.73118	2.67213	2.80435	2.27536
ATOH1 levels to DOX- control	1	0.978379	1.02679	0.833105
relative SOX2	1.17204	1.15847	1.11957	0.835749
SOX2 levels to DOX- control	1	0.988419	0.955225	0.71307
	dox-	dox+12h	dox+24h	dox+48h
WNT5B	3.02	63	50.2	60
ATOH1	44.8	41.5	38	31.9
SOX2	7.92	7.05	6.81	6.61
GAPDH	23.8	19.9	20.7	23.5
relative WNT5B	0.126891	3.16583	2.42512	2.55319
WNT5B levels to DOX- control	1	24.9492	19.1119	20.1212
relative ATOH1	1.88235	2.08543	1.83575	1.35745
ATOH1 levels to DOX- control	1	1.10788	0.975242	0.721144
relative SOX2	0.332773	0.354271	0.328986	0.281277
SOX2 levels to DOX- control	1	1.0646	0.988618	0.84525

### Sheet: Figure 6C
	WaGa Ctrl	WaGa pyr	MKL-1 Ctrl	MKL-1 pyr	MS-1 Ctrl	MS-1 pyr	MKL-2 Ctrl	MKL-2 pyr
cleaved-PARP	0.968	2.67	3.05	9.52	4.02	9.1	3.06	3.1
P53	0.694	0.733	0.726	1.43	4.33	4.15	0	0
PUMA	12.7	22	1.64	6.71	0.966	1.23	0.272	0.969
GAPDH	0.448	0.409	0.364	0.36	0.45	0.339	0.213	0.131
relative cleaved-PARP	2.16071	6.52812	8.37912	26.4444	8.93333	26.8437	14.3662	23.6641
cleaved-PARP levels to ctrl	1	3.02128	1	3.15599	1	3.00489	1	1.64721
relative P53	1.54911	1.79218	1.99451	3.97222	9.62222	12.2419	0	0
P53 levels to ctrl	1	1.15691	1	1.99158	1	1.27225	0	0
relative PUMA	28.3482	53.7897	4.50549	18.6389	2.14667	3.62832	1.277	7.39695
PUMA levels to ctrl	1	1.89746	1	4.13692	1	1.69021	1	5.79246
	WaGa Ctrl	WaGa pyr	MKL-1 Ctrl	MKL-1 pyr	MS-1 Ctrl	MS-1 pyr	MKL-2 Ctrl	MKL-2 pyr
cleaved-PARP	2.23	6.9	4.5	13.7	4.89	10.2	3.71	5.33
p53	0.752	1.55	0.747	1.72	4.49	4.15	0	0
PUMA	10.9	21.4	1.59	11.5	0.719	1.11	0.258	1.67
GAPDH	0.468	0.507	0.365	0.267	0.383	0.236	0.185	0.0933
relative cleaved-PARP	4.76496	13.6095	12.3288	51.3109	12.7676	43.2203	20.0541	57.1275
cleaved-PARP levels to ctrl	1	2.85616	1	4.16188	1	3.38515	1	2.84868
relative P53	1.60684	3.0572	2.04658	6.44195	11.7232	17.5847	0	0
P53 levels to ctrl	1	1.90262	1	3.14767	1	1.49999	0	0
relative PUMA	23.2906	42.2091	4.35616	43.0712	1.87728	4.70339	1.39459	17.8992
PUMA levels to ctrl	1	1.81228	1	9.8874	1	2.50542	1	12.8347

### Sheet: Figure 6D
	WaGa Ctrl	WaGa nutlin-3a	MKL-1 Ctrl	MKL-1 nutlin-3a	MS-1 Ctrl	MS-1 nutlin-3a	MKL-2 Ctrl	MKL-2 nutlin-3a
cleaved-PARP	0.899	2.18	3.46	3.79	2.87	3.31	3.17	2.65
p53	0.109	0.532	0.324	0.526	0.78	0.711	0.0534	0.0494
PUMA	6.11	16.6	2.23	4.88	1.48	1.4	1.23	0.918
GAPDH	5.16	6.92	11.5	11.5	12	7.4	16.5	18.5
relative cleaved-PARP	0.174225	0.315029	0.30087	0.329565	0.239167	0.447297	0.192121	0.143243
cleaved-PARP levels to ctrl	1	1.80817	1	1.09538	1	1.87023	1	0.745588
relative P53	0.021124	0.0768786	0.0281739	0.0457391	0.065	0.0960811	0.00323636	0.00267027
P53 levels to ctrl	1	3.63939	1	1.62346	1	1.47817	1	0.825084
relative PUMA	1.18411	2.39884	0.193913	0.424348	0.123333	0.189189	0.0745455	0.0496216
PUMA levels to ctrl	1	2.02586	1	2.18834	1	1.53397	1	0.665656
	WaGa Ctrl	WaGa nutlin-3a	MKL-1 Ctrl	MKL-1 nutlin-3a	MS-1 Ctrl	MS-1 nutlin-3a	MKL-2 Ctrl	MKL-2 nutlin-3a
cleaved-PARP	0.126	0.0945	0.259	0.227	0.00665	0.00682	0.0204	0.0182
p53	0.481	0.862	0.464	1.13	0.806	0.703	0.0254	0.0254
PUMA	0.294	0.737	0.0462	0.0746	0	0	0	0
GAPDH	1.74	1.07	2.68	2.3	0.692	0.379	1.25	1.68
relative cleaved-PARP	0.0724138	0.0883178	0.0966418	0.0986957	0.00960983	0.0179947	0.01632	0.0108333
cleaved-PARP levels to ctrl	1	1.21963	1	1.02125	1	1.87253	1	0.663807
relative P53	0.276437	0.805607	0.173134	0.491304	1.16474	1.85488	0.02032	0.015119
P53 levels to ctrl	1	2.91426	1	2.83771	1	1.59253	1	0.744048
relative PUMA	0.168966	0.688785	0.0172388	0.0324348	0	0	0	0
PUMA levels to ctrl	1	4.07648	1	1.8815	0	0	0	0

### Sheet: Figure 6G
Represented Data									Repeated Data
	ctrl	10 nM pyr	50 nM pyr	100 nM pyr	500 nM pyr	1 uM pyr				ctrl	10 nM pyr	50 nM pyr	100 nM pyr	500 nM pyr	1 uM pyr
C1	580000	593000	690000	264000	517000	220000			C1	1450000	1350000	1360000	1147000	760000	234000
C4	1540000	1770000	2030000	1040000	1370000	752000			C4	214000	275000	232000	324000	251000	193000
C5	3200000	2310000	2410000	1990000	2130000	1630000			C5	1520000	1330000	911000	1490000	1040000	1320000
GAPDH	2020000	1860000	2170000	1410000	2350000	1400000			GAPDH	1760000	1840000	1490000	2170000	2030000	2220000
C1 relative to GAPDH	0.287129	0.318817	0.317972	0.187234	0.22	0.157143			C1 relative to GAPDH	0.823864	0.733696	0.912752	0.528571	0.374384	0.105405
C1 levels to control	1	1.11036	1.10742	0.652091	0.766207	0.547291			C1 levels to control	1	0.890555	1.10789	0.641576	0.454425	0.12794
C4 relative to GAPDH	0.762376	0.951613	0.935484	0.737589	0.582979	0.537143			C4 relative to GAPDH	0.121591	0.149457	0.155705	0.149309	0.123645	0.0869369
C4 levels to control	1	1.24822	1.22706	0.967486	0.764686	0.704564			C4 levels to control	1	1.22918	1.28056	1.22796	1.0169	0.714995
C5 relative to GAPDH	1.58416	1.24194	1.1106	1.41135	0.906383	1.16429			C5 relative to GAPDH	0.863636	0.722826	0.611409	0.686636	0.512315	0.594595
C5 levels to control	1	0.783972	0.701066	0.890913	0.572154	0.734955			C5 levels to control	1	0.836957	0.707948	0.795052	0.593207	0.688478
										ctrl	10 nM pyr	50 nM pyr	100 nM pyr	500 nM pyr	1 uM pyr
C1	465000	385000	177000	408000	146000	116000			C1	555000	553000	577000	510000	431000	164000
C4	1780000	1680000	1420000	1710000	748000	717000			C4	589000	508000	490000	483000	382000	379000
C5	2630000	2060000	1700000	2540000	1630000	1900000			C5	1680000	1420000	1430000	1520000	1020000	1060000
GAPDH	2260000	2090000	1990000	2660000	2100000	1940000			GAPDH	2960000	2680000	2620000	2390000	2420000	2410000
C1 relative to GAPDH	0.205752	0.184211	0.0889447	0.153383	0.0695238	0.0597938			C1 relative to GAPDH	0.1875	0.206343	0.220229	0.213389	0.178099	0.0680498
C1 levels to control	1	0.895303	0.43229	0.745477	0.337901	0.290611			C1 levels to control	1	1.1005	1.17455	1.13808	0.949862	0.362932
C4 relative to GAPDH	0.787611	0.803828	0.713568	0.642857	0.35619	0.369588			C4 relative to GAPDH	0.198986	0.189552	0.187023	0.202092	0.157851	0.157261
C4 levels to control	1	1.02059	0.905991	0.816212	0.452242	0.469252			C4 levels to control	1	0.952589	0.939877	1.01561	0.793276	0.790312
C5 relative to GAPDH	1.16372	0.985646	0.854271	0.954887	0.77619	0.979381			C5 relative to GAPDH	0.567568	0.529851	0.545802	0.635983	0.421488	0.439834
C5 levels to control	1	0.846981	0.734089	0.820549	0.666993	0.841598			C5 levels to control	1	0.933547	0.96165	1.12054	0.742621	0.774946
										ctrl	10 nM pyr	50 nM pyr	100 nM pyr	500 nM pyr	1 uM pyr
C1	1260000	827000	895000	1010000	835000	626000			C1	378000	405000	342000	394000	201000	190000
C4	1550000	1150000	1210000	1330000	959000	1060000			C4	320000	391000	328000	377000	200000	136000
C5	2910000	1940000	2090000	2290000	1500000	1400000			C5	2150000	1970000	2030000	2160000	1160000	1120000
GAPDH	2730000	2170000	2890000	3530000	2860000	3310000			GAPDH	2580000	2510000	2110000	2240000	1850000	2120000
C1 relative to GAPDH	0.461538	0.381106	0.309689	0.286119	0.291958	0.189124			C1 relative to GAPDH	0.146512	0.161355	0.162085	0.175893	0.108649	0.0896226
C1 levels to control	1	0.82573	0.670992	0.619924	0.632576	0.409768			C1 levels to control	1	1.10131	1.1063	1.20054	0.74157	0.61171
C4 relative to GAPDH	0.567766	0.529954	0.418685	0.376771	0.335315	0.320242			C4 relative to GAPDH	0.124031	0.155777	0.15545	0.168304	0.108108	0.0641509
C4 levels to control	1	0.933403	0.737426	0.663602	0.590587	0.564039			C4 levels to control	1	1.25595	1.25332	1.35695	0.871622	0.517217
C5 relative to GAPDH	1.06593	0.894009	0.723183	0.648725	0.524476	0.422961			C5 relative to GAPDH	0.833333	0.784861	0.962085	0.964286	0.627027	0.528302
C5 levels to control	1	0.83871	0.67845	0.608598	0.492034	0.396798			C5 levels to control	1	0.941833	1.1545	1.15714	0.752432	0.633962
										ctrl	10 nM pyr	50 nM pyr	100 nM pyr	500 nM pyr	1 uM pyr
C1	1300000	2540000	1520000	972000	1030000	1140000			C1	959000	920000	970000	890000	516000	256000
C4	1340000	1730000	1620000	1040000	822000	901000			C4	754000	750000	661000	646000	493000	332000
C5	2930000	2960000	2590000	2120000	2060000	2830000			C5	2590000	2530000	2150000	2270000	1910000	1720000
GAPDH	2320000	3710000	3420000	3070000	3150000	3460000			GAPDH	2310000	2040000	2040000	2210000	2460000	1920000
C1 relative to GAPDH	0.560345	0.684636	0.444444	0.316612	0.326984	0.32948			C1 relative to GAPDH	0.415152	0.45098	0.47549	0.402715	0.209756	0.133333
C1 levels to control	1	1.22181	0.793162	0.565031	0.583541	0.587995			C1 levels to control	1	1.0863	1.14534	0.970043	0.505252	0.321168
C4 relative to GAPDH	0.577586	0.466307	0.473684	0.338762	0.260952	0.260405			C4 relative to GAPDH	0.326407	0.367647	0.32402	0.292308	0.200407	0.172917
C4 levels to control	1	0.807338	0.82011	0.586514	0.451798	0.45085			C4 levels to control	1	1.12635	0.992686	0.895532	0.613977	0.529758
C5 relative to GAPDH	1.26293	0.797844	0.75731	0.690554	0.653968	0.817919			C5 relative to GAPDH	1.12121	1.2402	1.05392	1.02715	0.776423	0.895833
C5 levels to control	1	0.63174	0.599645	0.546787	0.517818	0.647636			C5 levels to control	1	1.10612	0.939984	0.916106	0.692485	0.798986

### Sheet: Figure 6H
	WaGa Ctrl	WaGa pyr	MKL-1 Ctrl	MKL-1 pyr	MS-1 Ctrl	MS-1 pyr	MKL-2 Ctrl	MKL-2 pyr
IRE1a	0.142	0.193	1.76	6.24	0.802	7.2	0.491	2.47
p-eIF2a	0.275	0.934	0.176	0.417	0.527	1.24	1.44	1.73
eIF2a	34.1	33.9	33.1	34.9	31.1	30.8	12.8	21.7
GAPDH	15.4	16.1	14.7	13.1	16.8	13.3	13.9	14.6
relative IRE1a	0.00922078	0.0119876	0.119728	0.476336	0.0477381	0.541353	0.0353237	0.169178
IRE1a levels to control	1	1.30006	1	3.97849	1	11.3401	1	4.78936
relative p-eIF2a	0.0178571	0.0580124	0.0119728	0.0318321	0.031369	0.0932331	0.103597	0.118493
p-eIF2a levels to control	1	3.2487	1	2.6587	1	2.97214	1	1.14379
relative eIF2a	2.21429	2.10559	2.2517	2.66412	1.85119	2.31579	0.920863	1.4863
eIF2a levels to control	1	0.950912	1	1.18316	1	1.25097	1	1.61403
	WaGa Ctrl	WaGa pyr	MKL-1 Ctrl	MKL-1 pyr	MS-1 Ctrl	MS-1 pyr	MKL-2 Ctrl	MKL-2 pyr
IRE1a	0.0923	1.47	0.184	1.25	0.451	1.37	0.215	5.07
p-eIF2a	0.174	0.421	0.17	2.05	0.655	1.39	0.884	1.69
eIF2a	50.5	53.4	56.7	46.9	21.6	33.4	30.5	25.3
GAPDH	63	44.6	34.1	30	13.4	9.05	8.5	6.94
relative IRE1a	0.00146508	0.0329596	0.00539589	0.0416667	0.0336567	0.151381	0.0252941	0.730548
IRE1a levels to control	1	22.4968	1	7.72192	1	4.4978	1	28.8821
relative p-eIF2a	0.0027619	0.00943946	0.00498534	0.0683333	0.0488806	0.153591	0.104	0.243516
p-eIF2a levels to control	1	3.41774	1	13.7069	1	3.14217	1	2.3415
relative eIF2a	0.801587	1.19731	1.66276	1.56333	1.61194	3.69061	3.58824	3.64553
eIF2a levels to control	1	1.49367	1	0.940206	1	2.28954	1	1.01597

### Sheet: Figure 6J
	CTRL	pyrvinium 0.5 uM	tunicamycin 1 uM	tharpsigargin 2 uM
CHOP	0.00204	0.0718	0.0415	0.0546
GRP78	0.552	0.131	3.12	1.54
GAPDH	12.1	11.9	11.2	12.9
relative CHOP	0.000168595	0.00603361	0.00370536	0.00423256
CHOP levels to control	1	35.7876	21.9779	25.1049
relative GRP78	0.0456198	0.0110084	0.278571	0.11938
GRP78 levels to control	1	0.241307	6.10637	2.61684
	CTRL	pyrvinium 0.5 uM	tunicamycin 1 uM	tharpsigargin 2 uM
CHOP	0.00619	0.02	0.0146	0.0126
GRP78	0.163	0.0134	0.881	0.311
GAPDH	1.59	1.71	0.7	1.17
relative CHOP	0.00389308	0.0116959	0.0208571	0.0107692
CHOP levels to control	1	3.00428	5.35749	2.76625
relative GRP78	0.102516	0.00783626	1.25857	0.265812
GRP78 levels to control	1	0.0764396	12.2769	2.59289
